# Stable population structure in Europe since the Iron Age, despite high mobility

**DOI:** 10.1101/2022.05.15.491973

**Authors:** Margaret L. Antonio, Clemens L. Weiß, Ziyue Gao, Susanna Sawyer, Victoria Oberreiter, Hannah M. Moots, Jeffrey P. Spence, Olivia Cheronet, Brina Zagorc, Elisa Praxmarer, Kadir Toykan Özdoğan, Lea Demetz, Pere Gelabert, Daniel Fernandes, Michaela Lucci, Timka Alihodžić, Selma Amrani, Pavel Avetisyan, Christèle Baillif-Ducros, Željka Bedić, Audrey Bertrand, Maja Bilić, Luca Bondioli, Paulina Borówka, Emmanuel Botte, Josip Burmaz, Domagoj Bužanić, Francesca Candilio, Mirna Cvetko, Daniela De Angelis, Ivan Drnić, Kristián Elschek, Mounir Fantar, Andrej Gaspari, Gabriella Gasperetti, Francesco Genchi, Snežana Golubović, Zuzana Hukeľová, Rimantas Jankauskas, Kristina Jelinčić Vučković, Gordana Jeremić, Iva Kaić, Kevin Kazek, Hamazasp Khachatryan, Anahit Khudaverdyan, Sylvia Kirchengast, Miomir Korać, Valérie Kozlowski, Mária Krošláková, Dora Kušan Špalj, Francesco La Pastina, Marie Laguardia, Sandra Legrand, Tino Leleković, Tamara Leskovar, Wiesław Lorkiewicz, Dženi Los, Ana Maria Silva, Rene Masaryk, Vinka Matijević, Yahia Mehdi Seddik Cherifi, Nicholas Meyer, Ilija Mikić, Nataša Miladinović-Radmilović, Branka Milošević Zakić, Lina Nacouzi, Magdalena Natuniewicz-Sekuła, Alessia Nava, Christine Neugebauer-Maresch, Jan Nováček, Anna Osterholtz, Julianne Paige, Lujana Paraman, Dominique Pieri, Karol Pieta, Stefan Pop-Lazić, Matej Ruttkay, Mirjana Sanader, Arkadiusz Sołtysiak, Alessandra Sperduti, Tijana Stankovic Pesterac, Maria Teschler-Nicola, Iwona Teul, Domagoj Tončinić, Julien Trapp, Dragana Vulović, Tomasz Waliszewski, Diethard Walter, Milos Zivanovic, Mohamed el Mostefa Filah, Morana Čaušević-Bully, Mario Šlaus, Dusan Boric, Mario Novak, Alfredo Coppa, Ron Pinhasi, Jonathan K. Pritchard

## Abstract

Ancient DNA research in the past decade has revealed that European population structure changed dramatically in the prehistoric period (14,000-3,000 years before present, YBP), reflecting the widespread introduction of Neolithic farmer and Bronze Age Steppe ancestries. However, little is known about how population structure changed from the historical period onward (3,000 YBP - present). To address this, we collected whole genomes from 204 individuals from Europe and the Mediterranean, many of which are the first historical period genomes from their region (e.g. Armenia and France). We found that most regions show remarkable inter-individual heterogeneity. At least 7% of historical individuals carry ancestry uncommon in the region where they were sampled, some indicating cross-Mediterranean contacts. Despite this high level of mobility, overall population structure across western Eurasia is relatively stable through the historical period up to the present, mirroring geography. We show that, under standard population genetics models with local panmixia, the observed level of dispersal would lead to a collapse of population structure. Persistent population structure thus suggests a lower effective migration rate than indicated by the observed dispersal. We hypothesize that this phenomenon can be explained by extensive transient dispersal arising from drastically improved transportation networks and the Roman Empire’s mobilization of people for trade, labor, and military. This work highlights the utility of ancient DNA in elucidating finer scale human population dynamics in recent history.
