## Appendix 3 - AMS dating results for "Stable population structure in Europe since the Iron Age, despite high mobility"

UCIAMS_ID	sample_id	burial_id	excluded	calibrated lower (95% CI)	calibrated upper (95% CI)	calibrated average	d13C (‰)	± (d13C)	fraction Modern	± (frac. Modern)	D14C (‰)	± (D14C)	14C age (BP)	± (14C age)	>30kDa collagen yield (%)	d15N (‰)	d13C (‰)	%N	%C	C/N (wt%/wt%)	C/N (atomic)
235936	R10840	BAILULIAI_10/1_I391A	False	262.0	415.0	338.5	-20.7142526	0.1	0.8100666025849114	0.0012229024103715	-189.93339741508865	1.222902410371597	1690	15	7.8	9.5894846	-20.7142526	16.08136912467674	43.36398301990906	2.696535517822755	3.145958104126547
237562	R3542	BELI MANASTIR - POPOVA ZEMLJA; G 22; left temporal	False	255.5	405.0	330.25	-18.5451195	0.1	0.8071799206253759	0.0011462112036549	-192.8200793746241	1.146211203654948	1720	15	8.3	14.2046696	-18.5451195	15.842277264211118	43.25209120339723	2.7301688060407145	3.1851969403808336
235887	R11538	Beniamin_bur. 203	False	431.0	545.0	488.0	-17.0993268	0.1	0.8216260824165915	0.0012814011596301	-178.37391758340848	1.2814011596301085	1580	15	10.5	11.1682757	-17.0993268	16.462022901792484	44.36863487748043	2.6952115874319014	3.1444135186705515
237550	R11540	Beniamin_bur. 36	False	-403.0	-378.5	-390.75	-16.4209425	0.1	0.7498206426939267	0.000962550866976	-250.1793573060733	0.9625508669760828	2315	15	8.9	12.6326972	-16.4209425	15.481028716405008	42.998865505050325	2.7775199111597213	3.240439896353008
237551	R11541	Beniamin_bur. 47	False	-42.5	61.0	9.25	-18.2472285	0.1	0.7789054472639807	0.0010099199489638	-221.0945527360193	1.0099199489638075	2005	15	13.0	11.3735404	-18.2472285	15.970258326858849	43.77865710091298	2.741261675603948	3.198138621537939
237825	R11542	Beniamin_bur. 20/1	False	431.0	545.0	488.0	-17.270849300000002	0.1	0.8215251783567133	0.0013687217667307	-178.47482164328665	1.368721766730798	1580	15	3.1	12.6342456	-17.270849300000002	15.930293023690782	43.29538386324367	2.717802101873256	3.170769118852132
237826	R11543	Beniamin_bur. 214	False	421.5	538.5	480.0		0.1	0.8194220440881764	0.0012524514393058	-180.5779559118236	1.2524514393058508	1600	15	2.9	11.1	-17.9	15.8	43.3	2.8	3.2
237554	R11544	Beniamin_bur. 30	False	419.0	538.0	478.5	-18.288115500000004	0.1	0.8188039425736621	0.0010446129040482	-181.19605742633797	1.0446129040482428	1605	15	15.3	9.135478	-18.288115500000004	16.11624790037824	44.25331079367247	2.7458817379344147	3.2035286942568173
237555	R11546	Beniamin_bur. 60	False	-154.5	0.5	-77.0	-18.5217555	0.1	0.772362564642213	0.0010274376333359	-227.637435357787	1.027437633335998	2075	15	14.0	10.6837672	-18.5217555	15.61681021144322	42.95964708021337	2.7508592663010454	3.209335810684553
235909	R11535	Beniamin_bur. 11	False	-799.0	-772.0	-785.5	-17.9333775	0.1	0.7247193477006313	0.0010829582510969	-275.28065229936874	1.0829582510969855	2585	15	4.8	11.6489361	-17.9333775	15.317261184344655	41.78831831138082	2.728184745853357	3.182882203495584
237546	R11536	Beniamin_bur. 17 (right petrous)	False	-1045.5	-924.0	-984.75	-17.816941500000002	0.1	0.7026859605532171	0.0009725316455925	-297.31403944678294	0.9725316455925964	2835	15	10.8	13.4645696	-17.816941500000002	15.463944317793588	42.92848799974578	2.7760374143581283	3.238710316751149
237547	R11545	Beniamin_bur. 5/1	False	-1396.0	-1259.5	-1327.75	-18.522729	0.1	0.6834989515333735	0.0008685008577014	-316.5010484666265	0.8685008577014502	3055	15	14.8	11.0932892	-18.522729	15.657003412681306	43.08299048149157	2.75167535868305	3.210287918463558
237548	R11668	Beniamin_bur. 21	False	-1211.5	-1053.0	-1132.25	-17.447011500000002	0.1	0.6937779445580277	0.0009343392433306	-306.2220554419723	0.9343392433306296	2935	15	16.8	12.633684000000002	-17.447011500000002	15.79912332280885	43.2015322003033	2.73442591197033	3.1901635639653847
237549	R11675	Beniamin_bur. 7	False	-1490.5	-1323.5	-1407.0	-18.3192675	0.1	0.6760239170775708	0.0010030914057554	-323.9760829224292	1.0030914057554916	3145	15	7.9	10.9235596	-18.3192675	15.998091869015168	44.09897809702246	2.7565148680282685	3.2159340126996465
235902	R2200	Nr. 1, Obj. 6	False	-48.0	56.0	4.0	-18.0505902	0.1	0.7775663154192967	0.0012574012880895	-222.43368458070333	1.2574012880895948	2020	15	2.5	9.4303507	-18.0505902	15.263648831421616	43.05367587415073	2.820667348263464	3.290778572974041
235935	R3473	CHHIM 1998; B-Nanitx (?); (58)	False	650.5	759.5	705.0	-18.942248	0.1	0.8460272641418696	0.0011939819558448	-153.97273585813042	1.1939819558448006	1345	15	7.6	9.610304	-18.942248	15.245212139600357	41.80288161850018	2.742033448646784	3.199039023421248
235944	R3477	CHHIM 1998; B-Nanitx; SKULL A	True	434.5	565.0	499.75	-19.2814436	0.1	0.8236789086865044	0.0010454115967681	-176.3210913134956	1.0454115967681534	1560	15	7.5	6.932532599999999	-19.2814436	15.61771189844214	42.01165209861767	2.6900004540875355	3.1383338631021247
235942	R9818	Chhim, B 7.(10)	True	577.0	642.5	609.75	-19.0582373	0.1	0.8331829577998197	0.0010928486621038	-166.81704220018034	1.0928486621038511	1465	15	6.3	7.560088799999999	-19.0582373	15.808670550782349	42.45060075549127	2.6852732884227546	3.132818836493213
235943	R9823	Chhim, B teeth (2)	False	599.5	648.0	623.75	-19.194695300000003	0.1	0.8358000117823866	0.0010800803511946	-164.1999882176134	1.0800803511946204	1440	15	5.4	7.652289	-19.194695300000003	15.327918015105247	41.20623041599728	2.688312292340659	3.1363643410641022
235905	R10487	Conímbriga, Sep. 6	False	261.5	413.0	337.25	-19.2227172	0.1	0.809695520769462	0.0011989737629154	-190.30447923053796	1.1989737629154034	1695	15	6.3	9.7173566	-19.2227172	15.482555291902491	42.246661602181696	2.728662084887051	3.1834390990348926
235920	R3481	smp4; Doclea 2010; Burial 1	False	211.0	320.5	265.75	-19.7177229	0.1	0.7983589817252781	0.0012404951205951	-201.64101827472192	1.2404951205951262	1810	15	9.9	7.4858609	-19.7177229	15.802351226873068	42.88162412291936	2.7136230240216395	3.165893528025246
237784	R9918	Doclea, Bjelovine, B. 9	False	996.5	1150.5	1073.5	-18.5527521	0.1	0.8840918076152304	0.0014709929878882	-115.90819238476956	1.4709929878882282	990	15	2.8	7.7303923	-18.5527521	15.36034395787135	42.24309564564182	2.750139955296672	3.208496614512784
237785	R9919	Doclea, Bjelovine, B. 52	False	900.5	1024.5	962.5	-18.279561500000003	0.1	0.8758842484969941	0.0014437290305251	-124.11575150300592	1.4437290305251318	1065	15	2.6	6.992431	-18.279561500000003	15.052798132403694	41.59025987702976	2.762958721109777	3.223451841294741
237786	R9920	Doclea, Bjelovine, B. 55	False	1041.0	1162.5	1101.75	-17.1922672	0.1	0.8905269899799598	0.0013999745133976	-109.47301002004018	1.3999745133976704	930	15	10.3	9.3842756	-17.1922672	16.533538487899637	44.80952653186739	2.71021999099963	3.1619233228329016
235904	R3478	Smp7; Doclea-Bjelovine; Burial 25	False	709.5	880.5	795.0	-17.6098317	0.1	0.8591173262398557	0.0013887145036697	-140.88267376014429	1.388714503669727	1220	15	3.0	8.7768909	-17.6098317	15.842056788365678	42.97162114017968	2.7125026575929083	3.164586433858393
235937	R3482	smp6; Doclea-Bjelovine; Burial 17	False	1025.5	1152.5	1089.0	-18.9393239	0.1	0.8855510195371207	0.0011617642526171	-114.44898046287932	1.161764252617144	975	15	6.9	7.499613399999999	-18.9393239	15.604708302320612	42.73336197782309	2.738491559721633	3.194906819675238
235934	R12229	Ej Jaouze _K3t1_DH10	False	431.0	545.0	488.0	-18.9139817	0.1	0.8215534703937483	0.0010481424726278	-178.44652960625174	1.04814247262786	1580	15	8.5	10.4559682	-18.9139817	16.35850012035276	44.46928127270198	2.7184204508685137	3.1714905260132658
235888	R12233	Ej Jaouze _F2t1_#2	False	432.5	547.5	490.0	-19.207218	0.1	0.8221808299368802	0.0012430196404934	-177.81917006311977	1.2430196404934792	1575	15	15.3	8.9645868	-19.207218	16.03644715150412	42.92569097987863	2.6767581730752914	3.1228845352545065
235896	R12245	Ej Jaouze _A2t1_#2	False	592.5	647.0	619.75	-19.3292742	0.1	0.8347674000601142	0.0012311219477893	-165.2325999398858	1.2311219477893034	1450	15	11.0	9.641881	-19.3292742	15.69089004606984	42.52782209763321	2.710351163813383	3.162076357782281
235889	R12246	Ej Jaouze _A2t1_#3	True	558.5	639.0	598.75	-19.1810631	0.1	0.8311209638713556	0.0011700374679133	-168.8790361286444	1.1700374679133998	1485	15	4.7	9.3856612	-19.1810631	15.81969378706973	43.06795021878101	2.7224262870361446	3.176164001542169
237811	R10467	Emona 2	False	252.0	402.0	327.0	-17.3469436	0.1	0.8062607294589178	0.0012845978908375	-193.7392705410822	1.2845978908375126	1730	15	12.5	9.431762	-17.3469436	16.348220589306475	44.3472116019496	2.712662907849281	3.164773392490828
237812	R10469	Emona 4	False	242.5	350.0	296.25	-16.622821599999998	0.1	0.803547246492986	0.0012802962650615	-196.452753507014	1.2802962650615606	1755	15	9.7	9.8205569	-16.622821599999998	16.09233442305621	44.242329495647205	2.7492797708863934	3.2074930660341257
237813	R10471	Emona 6	False	241.0	341.0	291.0	-18.358744	0.1	0.8024998476953907	0.0012785324205141	-197.5001523046093	1.278532420514173	1765	15	6.1	10.9384659	-18.358744	15.485685732762008	42.620388294488926	2.752244171165109	3.2109515330259604
237816	R10473	Emona 8	False	248.5	378.0	313.25	-18.3597292	0.1	0.805407991983968	0.0012830215957741	-194.59200801603205	1.2830215957741955	1740	15	6.8	11.0532247	-18.3597292	14.861454827698529	40.51671124844962	2.726295084713729	3.180677598832684
237817	R10474	Emona 9	False	257.5	404.5	331.0	-17.016901599999997	0.1	0.8078304208416834	0.0012759072149407	-192.16957915831657	1.2759072149407722	1715	15	4.5	10.9186799	-17.016901599999997	15.794507304050482	42.66362709443053	2.701168594444823	3.151363360185627
237827	R10477	Emona 12	False	238.0	333.5	285.75	-15.3740505	0.1	0.8016366893787575	0.0013475762539326	-198.36331062124245	1.3475762539326743	1775	15	6.3	10.6100088	-15.3740505	15.642553025009253	42.47748023146573	2.7155081503353644	3.1680928420579253
237828	R10478	Emona 13	False	255.0	402.5	328.75	-18.7979814	0.1	0.8068828537074149	0.001353440737068	-193.11714629258515	1.3534407370680346	1725	15	4.2	9.6197848	-18.7979814	14.892977156643887	41.11817153098358	2.7609101322391005	3.221061820945617
237563	R3544	Gardun; 1999; VOD 1161; 81	False	549.5	600.5	575.0	-18.76221	0.1	0.8291116973541792	0.0010584236919089	-170.88830264582077	1.0584236919089078	1505	15	5.8	10.2663508	-18.76221	15.683539862531305	43.45583865520823	2.7707927569990893	3.232591549832271
235959	R3545	Gardun; 2005; SJ 20/21	False	431.0	542.0	486.5	-19.3243304	0.1	0.8209028791704238	0.0012173666976691	-179.09712082957617	1.2173666976691109	1585	15	6.4	8.6119642	-19.3243304	15.869156620907669	44.09370964354899	2.778579271532009	3.241675816787344
237558	R10654	Sample Klosterneuburg_Verf. 44, Fn. 2a	False	258.5	407.0	332.75	-19.247986500000003	0.1	0.8081863736620566	0.0010489999273573	-191.81362633794345	1.0489999273573618	1710	15	9.5	8.8621344	-19.247986500000003	16.098326368534632	43.96054570724543	2.730752545380715	3.1858779696108344
237559	R10657	Klosterneuburg-Jahnstr._Fn. 806/10	False	26.0	126.0	76.0	-19.4504745	0.1	0.7853829906794949	0.0010747646351322	-214.6170093205051	1.0747646351322568	1940	15	3.0	10.4656844	-19.4504745	15.499792381665534	42.49262318157193	2.7414962817073474	3.198412328658572
235950	R10659	Fn. 779/a	False	26.0	126.0	76.0	-20.4296402	0.1	0.7853783064622785	0.0010631051223164	-214.62169353772157	1.0631051223164736	1940	15	1.1	10.2666108	-20.4296402	12.464070976035895	36.44567125057145	2.924058385149113	3.411401449340632
235919	R10830	MARVELE_316_I128	False	402.5	533.5	468.0	-19.8068433	0.1	0.8154386421400662	0.0014969022602098	-184.56135785993376	1.4969022602098052	1640	15	5.4	8.9040077	-19.8068433	15.748731830473314	42.438342260905344	2.69471489626793	3.1438340456459186
237601	R11550	Marxberg Necropolis (Pons Saravi, Sarrebourg)_1088	False	257.5	404.5	331.0	-19.079479300000003	0.1	0.8077674681831847	0.0010596460199244	-192.2325318168153	1.0596460199244984	1715	15	6.4	9.4345198	-19.079479300000003	15.371429501668102	41.8546021936338	2.722882877554866	3.176696690480677
237602	R11556	Marxberg Necropolis (Pons Saravi, Sarrebourg)_1141 S1	False	229.5	329.5	279.5	-19.6415837	0.1	0.8000471693957312	0.0010888940491303	-199.95283060426885	1.088894049130375	1790	15	14.6	10.9479826	-19.6415837	15.733188399118111	42.599743390249	2.70763575122744	3.158908376432013
235957	R11557	Marxberg Necropolis (Pons Saravi, Sarrebourg)_1171	False	261.5	413.0	337.25	-19.297038800000003	0.1	0.8098075120529006	0.0010332542315069	-190.1924879470994	1.0332542315069533	1695	15	9.3	10.5362716	-19.297038800000003	15.667126793797886	43.04979683415869	2.7477786706367078	3.205741782409492
235916	R11558	Marxberg Necropolis (Pons Saravi, Sarrebourg)_1173a S1	False	257.5	404.5	331.0	-19.9056507	0.1	0.8079627291253382	0.0011982624501607	-192.03727087466183	1.1982624501607393	1715	15	5.6	8.1740792	-19.9056507	15.87004227220966	42.67223678863966	2.68885463924465	3.136997079118759
235894	R11560	Marxberg Necropolis (Pons Saravi, Sarrebourg)_1177	False	259.0	409.5	334.25	-19.4522991	0.1	0.8086022774872258	0.0011926462652272	-191.3977225127742	1.1926462652272096	1705	15	3.2	8.201886	-19.4522991	15.062025354191158	40.39586802140416	2.68196786763233	3.1289625122377185
237603	R11563	Marxberg Necropolis (Pons Saravi, Sarrebourg)_1182	False	131.0	243.5	187.25	-18.9939844	0.1	0.7952516272171561	0.001010567448807	-204.74837278284383	1.0105674488070937	1840	15	7.8	12.1927366	-18.9939844	15.73701275380829	42.84332536697954	2.722456036429889	3.1761987091682045
237600	R2057	Metz: Sablon, Gallo Roman, Inv.No.: 2014.0.2266 young ind., Box 89, L.petrous (CBD) + cranial fragment, 23/8/18	False	404.0	535.0	469.5	-19.2946906	0.1	0.8157974458562982	0.0010340622295659	-184.2025541437018	1.0340622295659911	1635	15	1.5	9.6656884	-19.2946906	14.235032814930824	39.00940047308482	2.7403800876502853	3.197110102258666
235915	R2055	Metz: Sablon, Gallo Roman, Inv.No.:2014.0.2278, Box: 89, Upper molar, 23/8/18	False	432.5	551.0	491.75	-20.2262904	0.1	0.8222752151487827	0.0012186258829833	-177.72478485121735	1.218625882983316	1570	15	1.8	9.4780195	-20.2262904	14.768356389942012	40.035680896849904	2.710909720740231	3.1627280075302693
235956	R2066	Metz: Saint-Pierre-aux-Nannains, Gallo Roman, Inv.No.:2016.0.1224 ind. 4, Box:550, L.petrous CBD + cranial fragment, 24/8/18	False	1297.5	1395.0	1346.25	-19.6839947	0.1	0.9246912959422904	0.0014251423526961	-75.30870405770962	1.425142352696164	630	15	10.1	11.0815416	-19.6839947	16.125697562027653	43.35079095930042	2.6883048496073534	3.136355657875246
235892	R10499	Miroiço, Sep. 5	False	257.5	404.5	331.0	-19.1665326	0.1	0.8075487259993989	0.0011913747843973	-192.45127400060116	1.191374784397314	1715	15	8.2	9.4263783	-19.1665326	16.22325948961719	43.38336361034331	2.6741459469417013	3.119836938098652
237788	R10503	Miroiço, Sep. 17	False	441.5	593.5	517.5	-18.7203124	0.1	0.8258256513026053	0.0014594627958791	-174.17434869739466	1.459462795879115	1535	15	7.7	8.4177295	-18.7203124	16.18761089939145	44.04325970431769	2.7208004923057194	3.174267241023339
235890	R10508	Miroiço, Sep. 23	False	261.5	413.0	337.25	-19.8843393	0.1	0.8099534653441539	0.0011463249768206	-190.0465346558461	1.146324976820614	1695	15	1.4	9.107593199999998	-19.8843393	13.875862461887689	37.67759091693152	2.71533326453899	3.1678888086288217
237789	R10491	Monte da Nora, MN. Sep. G	False	782.5	881.5	832.0	-18.6454372	0.1	0.860821755511022	0.0014651602794629	-139.17824448897798	1.4651602794629597	1205	15	2.3	9.994673700000002	-18.6454372	15.728583016555085	42.87442653344488	2.725892503369026	3.1802079205971974
237790	R10494	Monte da Nora, MN. Sep. J	False	682.5	878.5	780.5	-19.4198044	0.1	0.857006997995992	0.0016467804366907	-142.993002004008	1.646780436690743	1240	20	2.1	10.5546175	-19.4198044	14.266753234333695	38.831128927311184	2.721791587020796	3.1754235181909287
235958	R10496	Monte da Nora, MN. Sep. O	False	774.5	884.0	829.25	-19.323355700000004	0.1	0.8614687264803126	0.0011927475623889	-138.5312735196874	1.192747562388935	1200	15	3.2	9.4853876	-19.323355700000004	15.040259392796123	41.12555959312175	2.734365047774361	3.1900925557367543
237564	R3547	NOVO SELO - BUNJE, 2017; Gr 1; SP 5084; SQ 5096; (A)	False	545.5	597.0	571.25	-18.893749000000003	0.1	0.8281801707757066	0.0010570714306552	-171.8198292242934	1.0570714306552271	1515	15	1.6	9.9077239	-18.893749000000003	15.22877750711692	42.61944821747559	2.7986125739612446	3.265048002954785
235960	R2053	Omišalj-Mirine 2014, G2.120, IND9, petrous, 2/12/2015	False	402.5	533.5	468.0	-19.3506473	0.1	0.8153130035467389	0.001170112104728	-184.68699645326117	1.170112104728036	1640	15	6.5	9.2643054	-19.3506473	15.320704472779184	42.357975221590586	2.764753755080221	3.225546047593591
237567	R3655	Osijek - Trg B. Josipa Jelačića 2008, G 43	False	133.5	306.0	219.75	-19.259313400000003	0.1	0.7964312564642213	0.0010218766964697	-203.5687435357787	1.0218766964697297	1830	15	14.6	9.5026849	-19.259313400000003	15.704935067375152	43.05578760085919	2.741545088607318	3.198469270041871
237565	R3656	Osijek - Trg B. Josipa Jelačića 2008, G 167	False	229.5	329.5	279.5	-17.999492000000004	0.1	0.8002639688514733	0.0013376521545598	-199.73603114852668	1.3376521545598654	1790	15	15.4	9.8336314	-17.999492000000004	15.742243973638915	42.88424720780917	2.724150844036005	3.178175984708673
237566	R3657	Osijek - Trg B. Josipa Jelačića 2008, G 196	False	229.5	329.5	279.5	-18.6107314	0.1	0.8000032372820205	0.0010249586512618	-199.9967627179795	1.0249586512618667	1790	15	11.7	9.4967575	-18.6107314	15.789223359017305	43.05556794157294	2.7268958683128446	3.181378513031652
235895	R11828	S. Imbenia_7489/T1	False	-1115.0	-984.5	-1049.75	-19.1520021	0.1	0.6996224657048393	0.0010452233376832	-300.3775342951607	1.0452233376832227	2870	15	9.1	11.0779036	-19.1520021	16.16963578114162	43.707328414159264	2.703049654657924	3.1535579304342445
235931	R11829	S. Imbenia_7489/T2	False	-1004.5	-909.5	-957.0	-19.415952200000003	0.1	0.705074305560565	0.0009645102286606	-294.9256944394349	0.9645102286606528	2805	15	9.4	9.307927	-19.415952200000003	15.899639142084649	43.195786417118256	2.7167777854016584	3.1695740829686017
237793	R11832	S. Imbenia_7490 B	False	242.0	346.0	294.0	-19.0020796	0.1	0.8030563206412825	0.0012703428458486	-196.94367935871747	1.270342845848656	1760	15	7.1	10.4636019	-19.0020796	16.277901182631233	44.44918296233548	2.730645828576686	3.1857534666728
237794	R11833	S. Imbenia_7491/S2	False	248.5	378.0	313.25	-19.797136	0.1	0.8053820440881765	0.0014305566151827	-194.61795591182351	1.4305566151827394	1740	15	3.0	9.7730705	-19.797136	15.4312518803834	42.81432799963146	2.7745207149432973	3.2369408341005137
237795	R11834	S. Imbenia_7492 A	False	129.5	234.5	182.0	-19.8227512	0.1	0.7937094509018036	0.0012578971305887	-206.29054909819644	1.2578971305887037	1855	15	9.1	10.8336001	-19.8227512	16.551461149884954	45.1624146034687	2.7286059033998105	3.1833735539664456
237792	R11835	S. Imbenia_7494/T3	False	-800.5	-774.5	-787.5	-18.861196	0.1	0.724367503006012	0.0012516841913785	-275.632496993988	1.2516841913785404	2590	15	4.5	10.252881	-18.861196	15.651835478127788	43.508205592677584	2.779751017283365	3.243042853497259
237589	R3659	Ščitarjevo, 2009, SJ 03	False	248.5	378.0	313.25	-18.0476443	0.1	0.8050015105722017	0.0011934681719113	-194.9984894277983	1.1934681719113815	1740	15	7.5	11.2315099	-18.0476443	15.455900068966816	41.97379934356835	2.715713685794695	3.168332633427144
237588	R3660	Ščitarjevo, 2007, G 1	False	433.0	560.5	496.75	-17.7921423	0.1	0.8228262812907106	0.0010456838931616	-177.17371870928943	1.0456838931616803	1565	15	10.2	8.938594	-17.7921423	15.671633678721284	42.880162930875656	2.736164193851577	3.192191559493507
235946	R10760	Necropole Orientale_Aos785	False	-38.0	109.0	35.5	-18.8038406	0.1	0.7812985942290351	0.0011637705199571	-218.70140577096487	1.163770519957143	1985	15	9.2	10.968522	-18.8038406	15.96248185662981	42.940175705710914	2.690068880978948	3.1384136944754397
235947	R10766	Necropole Orientale_Aos703	False	63.0	204.0	133.5	-19.5680054	0.1	0.7875348939585213	0.0012311247677535	-212.46510604147872	1.231124767753584	1920	15	9.2	9.6331062	-19.5680054	15.939464398956114	42.564398053122815	2.6703781876077586	3.115441218875718
235948	R10770	Necropole Orientale_Aos697	True	81.5	210.0	145.75	-19.3243304	0.1	0.7891855933874361	0.001005424192754	-210.8144066125639	1.0054241927540488	1900	15	0.7	11.568319	-19.3243304	12.477997832675667	34.44528175446733	2.760481466366884	3.220561710761365
235951	R2045	Umag-Sipar 2016, G1 petrous, 21/3/2017	False	550.5	603.5	577.0	-17.4938438	0.1	0.8295213116321011	0.0012788846623	-170.4786883678989	1.2788846623000265	1500	15	2.0	10.3171722	-17.4938438	14.35186648078425	39.75427978859986	2.7699728005292528	3.231634933950795
235952	R3662	Sipar; 2017; G 4; L temporal; Roman period	False	558.5	639.0	598.75	-18.3808208	0.1	0.8311575303276225	0.0011982486101339	-168.8424696723775	1.198248610133935	1485	15	0.7	9.7153924	-18.3808208	12.881883078818978	35.55623763799409	2.7601739140496773	3.220202899724624
235913	R3663	SIPAR 2018; GR 5; LEFT TEMPORAL	False	686.5	876.0	781.25	-16.2885249	0.1	0.857194826570484	0.0013335798506883	-142.80517342951603	1.3335798506883587	1240	15	3.7	11.22091	-16.2885249	15.168580915085611	41.40944467018162	2.7299484969618137	3.184939913122116
235914	R3664	SIPAR 2018; GR 6; LEFT TEMPORAL	False	679.5	823.0	751.25	-16.2497769	0.1	0.8555217288848813	0.0013286853554044	-144.47827111511867	1.3286853554044389	1255	15	1.7	12.3103407	-16.2497769	15.083226228924245	41.61805845759197	2.759227888379967	3.219099203109961
235897	R3906	Sirmium, Site 77; Gr. 2 (I)	False	1479.0	1634.0	1556.5	-19.2711522	0.1	0.9576637175232944	0.0014050968351037	-42.33628247670573	1.4050968351037316	345	15	3.7	10.5505675	-19.2711522	15.523317110016349	42.036189299952845	2.707938580526013	3.159261677280349
235899	R3918	Sirmium, Site No. 55; Gr. 5 (I)	False	993.5	1149.0	1071.25	-17.7522306	0.1	0.8832939003306283	0.001521133066783	-116.70609966937174	1.5211330667830738	995	15	4.2	10.4284162	-17.7522306	15.802782861737755	42.67692514863649	2.700595554721399	3.150694813841632
235900	R6730	SIRMIUM; SITE No. 55; GRAVE no.1 (I)	True	266.0	430.0	348.0	-18.9979788	0.1	0.8133560209798617	0.001200593441834	-186.6439790201383	1.2005934418340771	1660	15	4.8	9.7838943	-18.9979788	15.270760711611864	41.6143711759641	2.725101385703765	3.1792849499877254
235939	R9662	Sirmium, Site 77; Gr. 19 (I)	False	1461.0	1630.5	1545.75	-19.0699337	0.1	0.956352638172528	0.0013388369161244	-43.64736182747209	1.3388369161244371	360	15	2.9	9.6142696	-19.0699337	13.531496663541734	36.86413517172053	2.7243206046116493	3.178374038713591
237591	R2041	Sisak-Pogorelec 2015, Grave 12, male, 25-30	False	245.0	361.0	303.0	-20.6891419	0.1	0.8041374939773525	0.0010235022862415	-195.86250602264755	1.0235022862415617	1750	15	2.4	8.5523251	-20.6891419	12.985497055391306	36.28704517979539	2.7944286633779467	3.260166773940938
237590	R2042	Sisak-Pogorelec 2015, Grave 13, female, 35-45	False	252.0	402.0	327.0	-17.947408900000003	0.1	0.8061905232788856	0.001027380798164	-193.8094767211144	1.0273807981640215	1730	15	6.9	10.3305451	-17.947408900000003	15.809548287614357	43.25152702964015	2.7357851244570104	3.1917493118665123
235906	R3359	Tell Masaikh, 7-E-58	False	680.0	827.5	753.75	-19.4077389	0.1	0.8560200119627293	0.001293656232596	-143.97998803727074	1.2936562325960452	1250	15	0.9	12.1295965	-19.4077389	12.687003175174649	34.36527465021849	2.708699144764376	3.160149002225105
235903	R3361	Tell Masaikh, 7-F-77	False	1176.0	1264.0	1220.0	-18.1348671	0.1	0.9015276439434928	0.0013252653559443	-98.47235605650728	1.3252653559443983	835	15	11.8	9.999396999999998	-18.1348671	15.99246014396962	42.91770246317871	2.6836210362144914	3.130891208916907
237592	R3665	TROGIR; DRAGULIN; 2016; G 17; pars petrose	False	124.0	217.0	170.5	-18.4947728	0.1	0.7919262261549254	0.0010106476430888	-208.07377384507464	1.0106476430888864	1875	15	5.3	10.26238	-18.4947728	15.267344455895913	41.680949997310016	2.7300720251460464	3.185084029337054
237593	R3670	TROGIR; POLICIJA; 2011; G 18; pars petrose	False	120.5	215.0	167.75	-18.6716588	0.1	0.7910178208638141	0.0011289544013387	-208.9821791361859	1.12895440133877	1885	15	0.9	10.9845349	-18.6716588	13.516767051334991	37.74378312946554	2.7923676561206814	3.257762265474128
237782	R1554	Urbino Bivio T.73 R. petrous 3.5.18	False	125.5	220.5	173.0	-19.100116	0.1	0.7921622685370742	0.0012542317177493	-207.83773146292583	1.25423171774932	1870	15	4.1	9.8514136	-19.100116	15.346070310479844	42.32949840680179	2.758328194149804	3.218049559841438
237783	R1555	Urbino Bivio T. 86 R.petrous 3.5.18	False	81.5	210.0	145.75	-19.913791600000003	0.1	0.7894472224448899	0.0013177025118894	-210.5527775551101	1.3177025118894938	1900	15	3.7	9.0265171	-19.913791600000003	14.753647363970446	40.72955637588831	2.7606432071402933	3.220750408330342
237604	R1874	T.75 V.C. 60120	False	255.0	402.5	328.75	-19.9177224	0.1	0.8065413606974646	0.0012636679855483	-193.45863930253535	1.263667985548392	1725	15	5.4	9.926494	-19.9177224	14.496501332777015	38.97143753973351	2.688334008676834	3.13638967678964
237594	R3685	Velić; 2013; GR 1	False	434.5	565.0	499.75	-18.7915482	0.1	0.8233734292814912	0.00106424408225	-176.62657071850884	1.0642440822500383	1560	15	10.9	8.544421900000001	-18.7915482	15.87196821493041	43.4653630248504	2.7384986182093973	3.19491505457763
237807	R3931	Viminacium, Pirivoj; Gr. 411	False	129.5	230.5	180.0	-18.9094708	0.1	0.7935379238476954	0.0012610015120001	-206.4620761523046	1.2610015120001608	1860	15	10.5	9.9511445	-18.9094708	16.140098258526486	43.7963527515012	2.713512151536282	3.165764176792329
237809	R9669	Viminacium, Pirivoj; Gr. 354A	False	129.5	310.5	220.0	-18.5104648	0.1	0.7961066613226453	0.0015302839590183	-203.8933386773547	1.530283959018342	1830	20	3.0	9.5880714	-18.5104648	15.433344862188452	41.973988314388905	2.719694835383662	3.172977307947605
237806	R9673	Viminacium, Pirivoj; Gr. 385	False	79.0	213.0	146.0	-16.199185599999996	0.1	0.7895615390781564	0.0014776115545581	-210.4384609218436	1.4776115545581978	1900	20	3.0	10.4596447	-16.199185599999996	15.717284583630406	42.68228215709943	2.7156269856914816	3.1682314833067284
237810	R9674	Viminacium, Pirivoj; Gr. 386	False	63.0	204.0	133.5	-15.7952536	0.1	0.7876104448897795	0.0013166311173311	-212.3895551102205	1.3166311173311325	1920	15	2.0	10.8355787	-15.7952536	14.09201230843696	38.56141224754639	2.7364021123129074	3.192469131031725
235938	R10618	Weklice_WEK_84	False	88.5	212.0	150.25	-20.724974300000003	0.1	0.7904685446949203	0.0011010734852639	-209.53145530507967	1.1010734852639423	1890	15	4.2	12.3039378	-20.724974300000003	15.51355178714047	41.71624731872585	2.6890197609876405	3.137189721152247
237787	R10620	Weklice_WEK_299	False	-41.5	64.5	11.5	-18.4612048	0.1	0.7798193026052105	0.0013205337951189	-220.18069739478952	1.3205337951189111	2000	15	4.5	9.7888993	-18.4612048	15.79037263392922	42.66599698895685	2.7020259735529746	3.152363635811804
237560	R10665	Wels(Ovilava)_Gr. 34	False	660.0	774.5	717.25	-19.0143465	0.1	0.8491587453998798	0.0010792003203699	-150.8412546001202	1.0792003203699208	1315	15	11.3	9.591379600000002	-19.0143465	16.199193901169856	44.12084620943135	2.7236445516122303	3.1775853102142686
237561	R10666	Wels(Ovilava)_Gr. 54	False	657.0	774.5	715.75	-19.075677	0.1	0.848338410102225	0.0011064980805833	-151.661589897775	1.1064980805833275	1320	15	10.8	9.5114488	-19.075677	16.065551658686868	44.18201107309604	2.7501085559801624	3.208459981976856
235912	R10667	Wels(Ovilava)_Gr. 59	False	124.0	217.0	170.5	-19.5017028	0.1	0.79200110634205	0.0011753365304499	-207.99889365795	1.1753365304499803	1875	15	5.2	10.5068711	-19.5017028	15.064892597330044	41.40719043785302	2.748588492771042	3.206686574899549
235893	R10668	Wels(Ovilava)_Gr. 13	False	131.0	245.5	188.25	-18.7315863	0.1	0.7957555750526	0.0013001262258241	-204.24442494740003	1.300126225824185	1835	15	3.3	12.284520099999998	-18.7315863	16.194229684330768	43.6374158400111	2.69462745006228	3.14373202507266
235921	R10670	Wels(Ovilava)_Gr. 65	False	216.5	325.0	270.75	-19.384761800000003	0.1	0.7992198040276526	0.0011868876552987	-200.78019597234743	1.18688765529876	1800	15	6.7	9.4348262	-19.384761800000003	15.46235716248788	41.90918904268534	2.710401047025238	3.162134554862778
237597	R3742	ZADAR; TC RELJA; 2005; GR 17; temporal	False	127.0	227.5	177.25	-18.952711	0.1	0.7929602952199619	0.001008479181107	-207.03970478003808	1.008479181107076	1865	15	3.2	9.917602900000002	-18.952711	15.184035415575847	41.62125049797789	2.7411191662054897	3.1979723605730714
237599	R3743	ZADAR; Ul. Polačišće; 2008; GR 6; temp	False	81.5	210.0	145.75	-18.6156449	0.1	0.7892650925543642	0.0010045153072993	-210.73490744563583	1.0045153072993438	1900	15	4.1	10.0766548	-18.6156449	14.948412393937453	40.93838974420532	2.7386446577302404	3.1950854340186137
237595	R3745	ZADAR; HYPO BANKA; 2006; GR 56; R. temp	False	22.5	121.0	71.75	-19.4067184	0.1	0.7840914128670208	0.0010016628550391	-215.9085871329792	1.0016628550391984	1955	15	4.7	10.3927828	-19.4067184	15.40964739656756	41.94399060638577	2.7219305884785285	3.1755856865582834
237596	R3746	ZADAR; POLIKNIKA; 2014; GR 38; R temp	False	127.0	227.5	177.25	-18.9458321	0.1	0.7930576169155227	0.0010123580872424	-206.9423830844773	1.0123580872424789	1865	15	5.2	10.0894975	-18.9458321	15.276018807265991	41.74227830111561	2.7325364565053443	3.1879591992562357
237796	R6681	Beška-Brest; Burial 74	False	257.5	404.5	331.0	-16.741045599999996	0.1	0.8077326733466934	0.0012779773932994	-192.26732665330655	1.2779773932994298	1715	15	1.8	12.0494498	-16.741045599999996	13.398809812963822	36.66627600983333	2.7365323130683903	3.192621031913122
235945	R3476	CHHIM 1998; B-Nanitx; TEETH (3)	False	435.5	575.0	505.25	-19.1098964	0.1	0.824414509107304	0.0011176881896741	-175.58549089269604	1.1176881896741395	1550	15	9.3	7.0812426	-19.1098964	16.377888207711415	43.462722370889786	2.653743988216116	3.0960346529188016
237798	R6764	Naissus, Jagodin Mala-Benetton; G-2 (2)	False	255.5	405.0	330.25	-19.07794	0.1	0.8074166092184369	0.0013152285594795	-192.58339078156305	1.315228559479566	1720	15	6.5	9.7127232	-19.07794	15.840261365623451	42.96777134248632	2.7125670688575263	3.1646615803337803
237797	R6769	Naissus, Jagodin Mala-Benetton; G-8 (3)	False	26.0	126.0	76.0	-19.3173436	0.1	0.7855842164328658	0.0014224357023103	-214.4157835671342	1.42243570231039	1940	15	3.1	10.6337615	-19.3173436	15.038403407634378	42.917449951276765	2.8538568083290903	3.329499609717272
237800	R6737	SIRMIUM; SITE No. 76; GRAVE No. 12	False	1481.5	1635.0	1558.25	-17.613932799999997	0.1	0.9584241923847696	0.0015083090865995	-41.57580761523039	1.508309086599554	340	15	2.1	7.316638599999999	-17.613932799999997	15.69410711508999	43.3013129357243	2.7590810116295046	3.2189278469010887
237801	R6701	Site: Sviloš-Kruševlje; 1980; Burial 45	False	236.0	331.5	283.75	-19.2267052	0.1	0.8012632064128257	0.0012714280522342	-198.73679358717436	1.2714280522342176	1780	15	8.4	9.2022444	-19.2267052	16.830736657712137	45.514078717867626	2.704223804548227	3.154927771972931
237805	R6759	VIMINACIUM; KOD KORABA; G-36	False	88.5	212.0	150.25	-19.063162	0.1	0.7904179238476954	0.0014147140915331	-209.5820761523046	1.4147140915331322	1890	15	2.0	10.1875872	-19.063162	15.372428504545123	41.89124444737472	2.725089561157422	3.179271154683659
237808	R6756	VIMINACIUM; PIRIVOJ; G-349	False	129.5	230.5	180.0	-18.8651368	0.1	0.7932645851703406	0.0012660715290998	-206.7354148296594	1.2660715290998157	1860	15	4.5	9.214116	-18.8651368	15.627835391922996	42.39829387460133	2.712998493477493	3.1651649090570757
237804	R6750	VIMINACIUM; PIRIVOJ; G-360	False	80.5	215.0	147.75	-18.8040544	0.1	0.789851759519038	0.0016240190048243	-210.14824048096204	1.6240190048243308	1895	20	3.4	10.0114918	-18.8040544	15.738901093161346	42.91522727950619	2.726697818703056	3.1811474551535657
